# Population level genetic memory of prior metabolic adaptation in *E. coli*

**DOI:** 10.1101/2022.09.20.508651

**Authors:** Sophia Katz, Claudia Grajeda-Iglesias, Bella Agranovich, Alia Ghrayeb, Ifat Abramovich, Sabrin Hilau, Eyal Gottlieb, Ruth Hershberg

## Abstract

Bacteria must often survive following the exhaustion of their external growth resources. Fitting with this need, many bacterial species that cannot sporulate, can enter a state known as long term stationary phase (LTSP) in which they can persist for years within spent media. Several recent studies have revealed the dynamics of genetic adaptation of *Escherichia coli* under LTSP. Yet, the metabolic consequences of such genetic adaptation were not addressed. Here, we characterized the metabolic changes LTSP populations experience and link them to their genetic adaptation. We observed that during growth within fresh resources *E. coli* produces the short chain fatty acid butyrate, which wildtype *E. coli* cannot consume. Once resources are otherwise exhausted, *E. coli* adapts genetically to consume butyrate through the convergent, temporally precise emergence of mutation combinations within genes that regulate fatty acid metabolism. These mutations appear to negatively affect bacterial fitness when butyrate is not available, and hence rapidly decrease in frequency, once all butyrate is consumed. Yet despite this, *E. coli* populations show a remarkable capability of maintaining a population-level genetic ‘memory’ of prior adaptation to consume butyrate. The maintenance of such a ‘memory’ allows bacteria to rapidly re-adapt, at an ecological, rather than an evolutionary timeframe, to re-consume previously encountered metabolites.
