## Supplementary table S5 for "Population level genetic memory of prior metabolic adaptation in *E. coli*"

### Sheet: Population 1
Mutations found within M9 clones from populations that initally received butyrate
data of mutations from clones carrying butyrate consumption adaptations are highlighted yellow
day	Population	clone	position	nucleotide change	amino acid change	locus	annotation
6	1	3	3023199	T->G	G628G (GGT->GGG)	xdhD ->	fused putative xanthine/hypoxanthine oxidase: molybdopterin-binding subunit and Fe-S binding subunit
6	1	5	2014555	C->T	Q443* (CAA->TAA)	fliF ->	flagellar basal-body MS-ring and collar protein
42	1	1	4640435	IS2 (+) +5 bp	coding (34-38/141 nt)	yjjY ->	protein YjjY
42	1	2	4640435	IS2 (+) +5 bp	coding (34-38/141 nt)	yjjY ->	protein YjjY
42	1	3	657421	IS5 (+) +4 bp	coding (130-133/210 nt)	cspE ->	transcription antiterminator and regulator of RNA stability
42	1	3	3771979	G->T	intergenic (-235/-302)	yibI <- / -> mtlA	DUF3302 domain-containing protein YibI/mannitol-specific PTS enzyme IICBA component
42	1	4	1235177	A->C	L80F (TTA->TTC)	fadR ->	DNA-binding transcriptional dual regulator FadR
42	1	4	2322251	T->G	I129S (ATC->AGC)	atoC ->	DNA-binding transcriptional activator/ornithine decarboxylase inhibitor AtoC
42	1	6	657455	IS5 (+) +4 bp	coding (164-167/210 nt)	cspE ->	transcription antiterminator and regulator of RNA stability
42	1	6	2462889	(C)<sub>9->8</sub>	intergenic (+243/-123)	fadL -> / -> yfdF	long-chain fatty acid outer membrane channel/bacteriophage T2 receptor/protein YfdF
42	1	7	4123476	(GCAGTCC)<sub>1->2</sub>	coding (981/1026 nt)	cytR <-	DNA-binding transcriptional repressor CytR
42	1	7	4640418	IS30 (+) +2 bp	coding (17-18/141 nt)	yjjY ->	protein YjjY
42	1	8	657421	IS5 (+) +4 bp	coding (130-133/210 nt)	cspE ->	transcription antiterminator and regulator of RNA stability
42	1	9	1235177	A->C	L80F (TTA->TTC)	fadR ->	DNA-binding transcriptional dual regulator FadR
42	1	9	2322251	T->G	I129S (ATC->AGC)	atoC ->	DNA-binding transcriptional activator/ornithine decarboxylase inhibitor AtoC
42	1	10	1235177	A->C	L80F (TTA->TTC)	fadR ->	DNA-binding transcriptional dual regulator FadR
42	1	10	2322251	T->G	I129S (ATC->AGC)	atoC ->	DNA-binding transcriptional activator/ornithine decarboxylase inhibitor AtoC

### Sheet: Population 2
day	Population	clone	position	nucleotide change	amino acid change	locus	annotation
11	2	10	3542011	C->A	S535R (AGC->AGA)	feoB ->	Fe(2(+)) transporter FeoB
42	2	1	4639713	#NAME?	coding (594/717 nt)	arcA <-	DNA-binding transcriptional dual regulator ArcA
42	2	2	657455	IS5 (+) +4 bp	coding (164-167/210 nt)	cspE ->	transcription antiterminator and regulator of RNA stability
42	2	2	1642031	G->T	L59L (CTG->CTT)	cspF ->	Qin prophage; cold shock protein CspF
42	2	2	4639682	G->T	R209S (CGT->AGT)	arcA <-	DNA-binding transcriptional dual regulator ArcA
42	2	3	3486519	A->C	N134H (AAC->CAC)	crp ->	DNA-binding transcriptional dual regulator CRP
42	2	3	4640432	IS1 (+) +9 bp	coding (31-39/141 nt)	yjjY ->	protein YjjY
42	2	4	3486519	A->C	N134H (AAC->CAC)	crp ->	DNA-binding transcriptional dual regulator CRP
42	2	4	4640432	IS1 (+) +9 bp	coding (31-39/141 nt)	yjjY ->	protein YjjY
42	2	5	4640551	IS1 (-) +9 bp	intergenic (+9/-383)	yjjY -> / -> yjtD	protein YjjY/putative rRNA methyltransferase
42	2	6	3486519	A->C	N134H (AAC->CAC)	crp ->	DNA-binding transcriptional dual regulator CRP
42	2	6	4640432	IS1 (+) +9 bp	coding (31-39/141 nt)	yjjY ->	protein YjjY
42	2	7	3486519	A->C	N134H (AAC->CAC)	crp ->	DNA-binding transcriptional dual regulator CRP
42	2	7	4640432	IS1 (+) +9 bp	coding (31-39/141 nt)	yjjY ->	protein YjjY
42	2	8	657482	IS5 (+) +4 bp	coding (191-194/210 nt)	cspE ->	transcription antiterminator and regulator of RNA stability
42	2	9	4640460	IS5 (+) +4 bp	coding (59-62/141 nt)	yjjY ->	protein YjjY
42	2	10	3486519	A->C	N134H (AAC->CAC)	crp ->	DNA-binding transcriptional dual regulator CRP
42	2	10	4640432	IS1 (+) +9 bp	coding (31-39/141 nt)	yjjY ->	protein YjjY

### Sheet: Population 3
day	Population	clone	position	nucleotide change	amino acid change	locus	annotation
11	3	5	657279	IS5 (+) +4 bp	intergenic (+162/-10)	pagP -> / -> cspE	Lipid IVA palmitoyltransferase/transcription antiterminator and regulator of RNA stability
11	3	7	1235031	C->T	P32S (CCC->TCC)	fadR ->	DNA-binding transcriptional dual regulator FadR
11	3	7	2322251	T->G	I129S (ATC->AGC)	atoC ->	DNA-binding transcriptional activator/ornithine decarboxylase inhibitor AtoC
40	3	1	29254	C→A	intergenic (+59/‑397)	dapB → / → carA	4‑hydroxy‑tetrahydrodipicolinate reductase/carbamoyl phosphate synthetase subunit alpha
40	3	1	657421	IS5 (+) +4 bp	coding (130‑133/210 nt)	cspE →	transcription antiterminator and regulator of RNA stability
40	3	2	657413	IS5 (+) +4 bp	coding (122‑125/210 nt)	cspE →	transcription antiterminator and regulator of RNA stability
40	3	3	657413	IS5 (+) +4 bp	coding (122‑125/210 nt)	cspE →	transcription antiterminator and regulator of RNA stability
40	3	4	657413	IS5 (+) +4 bp	coding (122‑125/210 nt)	cspE →	transcription antiterminator and regulator of RNA stability
40	3	5	657421	IS5 (+) +4 bp	coding (130‑133/210 nt)	cspE →	transcription antiterminator and regulator of RNA stability
40	3	5	1604491	C→T	P149S (CCG→TCG)	lsrD →	Autoinducer‑2 ABC transporter membrane subunit LsrD
40	3	6	4287405	G→A	intergenic (‑34/‑359)	acs ← / → nrfA	acetyl‑CoA synthetase (AMP‑forming)/cytochrome c552 nitrite reductase
40	3	7	657413	IS5 (+) +4 bp	coding (122‑125/210 nt)	cspE →	transcription antiterminator and regulator of RNA stability
40	3	8	657421	IS5 (+) +4 bp	coding (130‑133/210 nt)	cspE →	transcription antiterminator and regulator of RNA stability
40	3	9	657413	IS5 (+) +4 bp	coding (122‑125/210 nt)	cspE →	transcription antiterminator and regulator of RNA stability
40	3	10	657404	IS5 (+) +4 bp	coding (113‑116/210 nt)	cspE →	transcription antiterminator and regulator of RNA stability
46	3	1	657413	IS5 (+) +4 bp	coding (122-125/210 nt)	cspE ->	transcription antiterminator and regulator of RNA stability
46	3	2	657413	IS5 (+) +4 bp	coding (122-125/210 nt)	cspE ->	transcription antiterminator and regulator of RNA stability
46	3	3	1235031	C->T	P32S (CCC->TCC)	fadR ->	DNA-binding transcriptional dual regulator FadR
46	3	3	2322251	T->G	I129S (ATC->AGC)	atoC ->	DNA-binding transcriptional activator/ornithine decarboxylase inhibitor AtoC
46	3	3	2965003	2 bp->TG	coding (152-153/795 nt)	thyA <-	thymidylate synthase
46	3	4	1235031	C->T	P32S (CCC->TCC)	fadR ->	DNA-binding transcriptional dual regulator FadR
46	3	4	1976329	&Delta;2,174 bp	IS1-mediated	[motA]-flhD	[motA], flhC, flhD
46	3	4	2322251	T->G	I129S (ATC->AGC)	atoC ->	DNA-binding transcriptional activator/ornithine decarboxylase inhibitor AtoC
46	3	5	932991	IS2 (-) +5 bp	coding (397-401/495 nt)	lrp ->	DNA-binding transcriptional dual regulator Lrp
46	3	5	1235031	C->T	P32S (CCC->TCC)	fadR ->	DNA-binding transcriptional dual regulator FadR
46	3	5	2322251	T->G	I129S (ATC->AGC)	atoC ->	DNA-binding transcriptional activator/ornithine decarboxylase inhibitor AtoC
46	3	6	657413	IS5 (+) +4 bp	coding (122-125/210 nt)	cspE ->	transcription antiterminator and regulator of RNA stability
46	3	7	4287421	#NAME?	intergenic (-50/-343)	acs <- / -> nrfA	acetyl-CoA synthetase (AMP-forming)/cytochrome c552 nitrite reductase
46	3	7	4640287	IS1 (-) +8 bp	coding (13-20/717 nt)	arcA <-	DNA-binding transcriptional dual regulator ArcA
46	3	8	1235031	C->T	P32S (CCC->TCC)	fadR ->	DNA-binding transcriptional dual regulator FadR
46	3	8	2322251	T->G	I129S (ATC->AGC)	atoC ->	DNA-binding transcriptional activator/ornithine decarboxylase inhibitor AtoC
46	3	9	1235031	C->T	P32S (CCC->TCC)	fadR ->	DNA-binding transcriptional dual regulator FadR
46	3	9	2322251	T->G	I129S (ATC->AGC)	atoC ->	DNA-binding transcriptional activator/ornithine decarboxylase inhibitor AtoC
46	3	10	1235031	C->T	P32S (CCC->TCC)	fadR ->	DNA-binding transcriptional dual regulator FadR
46	3	10	1976329	&Delta;2,174 bp	IS1-mediated	[motA]-flhD	[motA], flhC, flhD
46	3	10	2322251	T->G	I129S (ATC->AGC)	atoC ->	DNA-binding transcriptional activator/ornithine decarboxylase inhibitor AtoC
