## Supplementary table S6 for "Population level genetic memory of prior metabolic adaptation in *E. coli*"

### Sheet: Sheet1
Table S6. Genotypes of clones tested for their ability to consume butyrate
Clone	Nucleotide position	Nucleotide substitution	Amino acid Substitution	Locus
1 (AtoC mutation without FadR mutation)	2322251	T->G	I129S (ATC->AGC)	atoC ->
	4186349	A->C	K334Q (AAA->CAA)	rpoC ->
2 (AtoC mutation + FadR mutation)	1198220	T->G	E6D (GAA->GAC)	ymfE <-
	1235068	C->T	T44M (ACG->ATG)	fadR ->
	2322251	T->G	I129S (ATC->AGC)	atoC ->
	4186632	C->G	T428S (ACT->AGT)	rpoC ->
3 (AtoS mutation + FadR mutation)	1235320	T->C	L128P (CTG->CCG)	fadR ->
	2320725	T->G	L228R (CTG->CGG)	atoS ->
